# Auxin and pectin remodeling interplay during rootlet emergence in white lupin

**DOI:** 10.1101/2021.07.19.452882

**Authors:** François Jobert, Alexandre Soriano, Laurent Brottier, Célia Casset, Fanchon Divol, Josip Safran, Valérie Lefebvre, Jérôme Pelloux, Stéphanie Robert, Benjamin Péret

**Affiliations:** BPMP, Univ Montpellier, CNRS, INRAE, Supagro, Montpellier, France; Umeå Plant Science Centre (UPSC), Department of Forest Genetics and Plant Physiology, Swedish University of Agricultural Sciences, Umeå, Sweden; UMR INRAE 1158 BioEcoAgro, BIOPI Biologie des Plantes et Innovation, SFR Condorcet FR CNRS 3417, Université de Picardie, Amiens, France

**Author notes:** Contributions: F.J. performed most of the experiments and analyzed results. A.S and F.J. analyzed RNAseq data, L.B. designed the binary vector pK7m24GW_CR for hairy root phenotyping experiments, C.C. and F.D. sampled and prepared RNA libraries for sequencing, J.S. generated *in silico* PG models, V.L. performed oligogalacturonide dosages, F.J., J.P. and V.L. analyzed OG dosages, F.J., S.R and B.P. designed the research, F.J, S.R and B.P. wrote the article.

## Abstract

Secondary root emergence is a crucial trait that shapes the plant’s underground system. Virtually every developmental step of root primordium morphogenesis is controlled by auxin. However, how the hormone controls cell separation in primordium-overlaying tissues through wall loosening is poorly understood. Here, we took advantage of white lupin and its spectacular cluster root development to assess the contribution of auxin to this process. We show that auxin’s positive role on rootlet emergence is associated with an upregulation of cell wall pectin modifying and degrading genes. Downregulation of a pectinolytic enzyme gene expressed in cells surrounding the primordium resulted in delayed emergence. Pectins were demethylesterified in the emergence zone and auxin treatment further enhanced this effect. Additionally, we report specific rhamnogalacturonan-I modifications during cortical cell separation. In conclusion, we propose a model in which auxin has a dual role during rootlet emergence: Firstly, through active pectin demethylesterification and secondly by regulating the expression of cell wall remodeling enzymes.
