## Supplemental Table 2 for "Auxin and pectin remodeling interplay during rootlet emergence in white lupin"

### Sheet: CLUSTER1 GO
category	over_represented_pvalue	under_represented_pvalue	Number of gene in cluster	Observed/Expected in cluster	Number of gene in all seven clusters	Observed/Expected in all seven clusters	term	ontology	FoldChange Enrichment
GO:0098869	0.000162029125070529	0.99998316086089	13	0.0457746	16	0.0186916	cellular oxidant detoxification	BP	2.44894
GO:0055114	0.00124967705319801	0.999420301018303	48	0.169014	95	0.110981	oxidation-reduction process	BP	1.52291
GO:0006979	0.00193288735717104	0.999655509362437	12	0.0422535	17	0.0198598	response to oxidative stress	BP	2.12759
GO:0050790	0.00265572969930005	1	5	0.0176056	5	0.00584112	regulation of catalytic activity	BP	3.01408
GO:0009699	0.00481664796326554	0.999510747023347	7	0.0246479	9	0.010514	phenylpropanoid biosynthetic process	BP	2.34429
GO:0042744	0.00841199010904516	0.998729195175945	8	0.028169	11	0.0128505	hydrogen peroxide catabolic process	BP	2.19206
GO:0004601	0.00101509266322802	0.999875373724544	11	0.0387324	14	0.0163551	peroxidase activity	MF	2.36821
GO:0009055	0.00134691657662367	1	6	0.0211268	6	0.00700935	electron transfer activity	MF	3.01408
GO:0042349	0.00481664796326554	0.999510747023347	7	0.0246479	9	0.010514	guiding stereospecific synthesis activity	MF	2.34429
GO:0020037	0.00620667826320686	0.997879515754571	19	0.0669014	33	0.0385514	heme binding	MF	1.73538

### Sheet: CLUSTER2 GO
category	over_represented_pvalue	under_represented_pvalue	Number of gene in cluster	Observed/Expected in cluster	Number of gene in all seven clusters	Observed/Expected in all seven clusters	term	ontology	FoldChange Enrichment
GO:0031347	0.00017176012566258	1	9	0.0283912	9	0.010514	regulation of defense response	BP	2.70032
GO:1903507	0.000442942166291434	1	8	0.0252366	8	0.00934579	negative regulation of nucleic acid-templated transcription	BP	2.70032
GO:2000022	0.000442942166291434	1	8	0.0252366	8	0.00934579	regulation of jasmonic acid mediated signaling pathway	BP	2.70032
GO:0009611	0.00293642848639698	0.999811534326175	8	0.0252366	9	0.010514	response to wounding	BP	2.40028
GO:0003714	0.000442942166291434	1	8	0.0252366	8	0.00934579	transcription corepressor activity	MF	2.70032
GO:0003700	0.000456254990575145	0.999892824629854	21	0.0662461	30	0.0350467	DNA-binding transcription factor activity	MF	1.89022
GO:0005524	0.000818953687307239	0.999689902587991	32	0.100946	60	0.0700935	ATP binding	MF	1.44017
GO:0004674	0.00331504514089809	0.999227165440061	14	0.044164	21	0.0245327	protein serine/threonine kinase activity	MF	1.80021
GO:0043565	0.00402664028387154	0.999010361058176	15	0.0473186	22	0.0257009	sequence-specific DNA binding	MF	1.84112
GO:0016757	0.00967686393494107	1	5	0.0157729	5	0.00584112	transferase activity, transferring glycosyl groups	MF	2.70032
GO:0004842	0.00988183878630336	1	5	0.0157729	5	0.00584112	ubiquitin-protein transferase activity	MF	2.70032

### Sheet: CLUSTER3 GO
category	over_represented_pvalue	under_represented_pvalue	Number of gene in cluster	Observed/Expected in cluster	Number of gene in all seven clusters	Observed/Expected in all seven clusters	term	ontology	FoldChange Enrichment
GO:0005975	0.0033794932023124	0.999366540288618	8	0.0567376	18	0.021028	carbohydrate metabolic process	BP	2.69819
GO:0009664	0.0037630038772134	0.999363968555351	7	0.0496454	16	0.0186916	plant-type cell wall organization	BP	2.65603
GO:0006508	0.00398912998533711	0.999186262376314	8	0.0567376	21	0.0245327	proteolysis	BP	2.31273
GO:0005576	7.25718896884721e-05	0.999985105437768	15	0.106383	38	0.0443925	extracellular region	CC	2.39642
GO:0009505	0.00242975774464264	0.999581115764109	8	0.0567376	17	0.0198598	plant-type cell wall	CC	2.8569
GO:0004650	0.000106857174564844	1	5	0.035461	5	0.00584112	polygalacturonase activity	MF	6.07092
GO:0008757	0.00334011983377208	0.999874884921863	4	0.0283688	5	0.00584112	S-adenosylmethionine-dependent methyltransferase activity	MF	4.85674
GO:0047911	0.00442785509366154	1	3	0.0212766	3	0.00350467	galacturan 1,4-alpha-galacturonidase activity	MF	6.07092
GO:0016829	0.00938632078720437	0.999647013151971	3	0.0212766	4	0.0046729	lyase activity	MF	4.55319

### Sheet: CLUSTER4 GO
category	over_represented_pvalue	under_represented_pvalue	Number of gene in cluster	Observed/Expected in cluster	Number of gene in all seven clusters	Observed/Expected in all seven clusters	term	ontology	FoldChange Enrichment
GO:0048519	0.00293435010000501	1	2	0.117647	2	0.00233645	negative regulation of biological process	BP	50.3529
GO:0009523	0.00979282970107064	1	1	0.0588235	1	0.00116822	photosystem II	CC	50.3529
GO:0051537	0.00029171709019232	1	2	0.117647	2	0.00233645	2 iron, 2 sulfur cluster binding	MF	50.3529
GO:0004190	0.00597071583731138	0.999830000346024	2	0.117647	11	0.0128505	aspartic-type endopeptidase activity	MF	9.15508

### Sheet: CLUSTER5 GO
category	over_represented_pvalue	under_represented_pvalue	Number of gene in cluster	Observed/Expected in cluster	Number of gene in all seven clusters	Observed/Expected in all seven clusters	term	ontology	FoldChange Enrichment
GO:0009768	0.00162766256287107	0.9999883065214	2	0.1	3	0.00350467	photosynthesis, light harvesting in photosystem I	BP	28.5333
GO:0018298	0.00162766256287107	0.9999883065214	2	0.1	3	0.00350467	protein-chromophore linkage	BP	28.5333
GO:0009416	0.00530825637022663	0.999885352754586	2	0.1	5	0.00584112	response to light stimulus	BP	17.12
GO:0009535	0.00037378237208953	0.999992579022615	3	0.15	7	0.00817757	chloroplast thylakoid membrane	CC	18.3429
GO:0009522	0.00162766256287107	0.9999883065214	2	0.1	3	0.00350467	photosystem I	CC	28.5333
GO:0010287	0.00162766256287107	0.9999883065214	2	0.1	3	0.00350467	plastoglobule	CC	28.5333
GO:0009941	0.00772360420544096	0.999779609970394	2	0.1	6	0.00700935	chloroplast envelope	CC	14.2667
GO:0016168	0.00162766256287107	0.9999883065214	2	0.1	3	0.00350467	chlorophyll binding	MF	28.5333
GO:0031409	0.00162766256287107	0.9999883065214	2	0.1	3	0.00350467	pigment binding	MF	28.5333

### Sheet: CLUSTER6 GO
category	over_represented_pvalue	under_represented_pvalue	Number of gene in cluster	Observed/Expected in cluster	Number of gene in all seven clusters	Observed/Expected in all seven clusters	term	ontology	FoldChange Enrichment
GO:0007623	0.00110245106956134	1	3	0.0857143	3	0.00350467	circadian rhythm	BP	24.4571

### Sheet: CLUSTER7 GO
category	over_represented_pvalue	under_represented_pvalue	Number of gene in cluster	Observed/Expected in cluster	Number of gene in all seven clusters	Observed/Expected in all seven clusters	term	ontology	FoldChange Enrichment
GO:0009638	0.0025698072503783	1	2	0.047619	2	0.00233645	phototropism	BP	20.381
GO:0006559	0.00733709552530623	0.999878738096811	2	0.047619	3	0.00350467	L-phenylalanine catabolic process	BP	13.5873
GO:0009800	0.00733709552530623	0.999878738096811	2	0.047619	3	0.00350467	cinnamic acid biosynthetic process	BP	13.5873
GO:0045893	0.00753961536047885	0.999873586715348	2	0.047619	3	0.00350467	positive regulation of transcription, DNA-templated	BP	13.5873
GO:0005737	8.86130535889676e-05	0.999990146594442	8	0.190476	33	0.0385514	cytoplasm	CC	4.94084
GO:0045548	0.00733709552530623	0.999878738096811	2	0.047619	3	0.00350467	phenylalanine ammonia-lyase activity	MF	13.5873
