## Supplemental Table 3 for "Auxin and pectin remodeling interplay during rootlet emergence in white lupin"

### Sheet: Sheet1
Promoter::GUS cloning
Lupinus albus gene ID	Name	Forward Primer (with attB1 adaptator)	Reverse Primer (with attB2 adaptator)	Promoter size
Lalb_Chr05g0216781	LaPG1	GGGGACAAGTTTGTACAAAAAAGCAGGCT GCTGGTATTGGATCCATATTTTC	GGGGACCACTTTGTACAAGAAAGCTGGGT TGTTCTGGCAATACAAACACA	1307
Lalb_Chr09g0334921	LaPG2	GGGGACAAGTTTGTACAAAAAAGCAGGCT TTGTGATGAGAAATGCGAACA	GGGGACCACTTTGTACAAGAAAGCTGGGT AGCAAACTAATTAATGCAAGGAA	1393
Lalb_Chr12g0199291	LaXTR1	GGGGACAAGTTTGTACAAAAAAGCAGGCT ACGTAAGGGTCCCCACTAACA	GGGGACCACTTTGTACAAGAAAGCTGGGT AACATTTTGCGGTCCAGCTA	1474
Lalb_Chr03g0026611	LaEXP1	GGGGACAAGTTTGTACAAAAAAGCAGGCT GAGTTATTCAGATTTAACCATCGAC	GGGGACCACTTTGTACAAGAAAGCTGGGT CAGAAAGATGAAATTCCAAACAC	1492
Lalb_Chr01g0008521	LaEXP2	GGGGACAAGTTTGTACAAAAAAGCAGGCT ACTCCATGTGTGTTTCATGTTTG	GGGGACCACTTTGTACAAGAAAGCTGGGT TTGAATACATTCAGAACTCTGAAGA	1420
Lalb_Chr04g0253951	LaPME1	GGGGACAAGTTTGTACAAAAAAGCAGGCT TCTTATCCTAAATCACAAGAAGGTAAC	GGGGACCACTTTGTACAAGAAAGCTGGGT GCTCTCCCTATCTTATCCCATTT	1494
Lalb_Chr18g0048841	LaPMEI1	GGGGACAAGTTTGTACAAAAAAGCAGGCT TTGTCACTCCCAACAAGTGTG	GGGGACCACTTTGTACAAGAAAGCTGGGT TTTTCACTAAGTGGATCTCTCCATAAT	1427
Lalb_Chr15g0079771	LaPMEI2	GGGGACAAGTTTGTACAAAAAAGCAGGCT TCGCACGGCAGGAGAATAG	GGGGACCACTTTGTACAAGAAAGCTGGGT CCACTAATAAATCTTGCATTCCCTT	1485
Lalb_Chr14g0373641	LaDUF642	GGGGACAAGTTTGTACAAAAAAGCAGGCT TCAAATCTGCCACTAAGTCAGAG	GGGGACCACTTTGTACAAGAAAGCTGGGT TACCTTTTTCACATCAAGATTCCA	1568
Lalb_Chr05g0224571	LaPLL1	GGGGACAAGTTTGTACAAAAAAGCAGGCT AGCTCAAGGGAGACCACAAA	GGGGACCACTTTGTACAAGAAAGCTGGGT GTAAGGTGAAGCTACCAAATTTCA	1520
Lalb_Chr12g0202041	LaPLL2	GGGGACAAGTTTGTACAAAAAAGCAGGCT TATGTAAAATAAACCTTTTTACAC	GGGGACCACTTTGTACAAGAAAGCTGGGT GTAATTAAAGTGAACATGTTACA	1520
Lalb_Chr10g0105611	LaOGH17L	GGGGACAAGTTTGTACAAAAAAGCAGGCT TAGACGGCGACCATCAAA	GGGGACCACTTTGTACAAGAAAGCTGGGT CTGTAAAACCCTAACCTTTCCGATA	1557
Lalb_Chr05g0218781	LaTBRL1	GGGGACAAGTTTGTACAAAAAAGCAGGCT GCCTTTTAAATTTATACACATGAGC	GGGGACCACTTTGTACAAGAAAGCTGGGT CAAACGTTGTGTGTACTTATGG	1580
Lalb_Chr02g0160451	LaPG3	GGGGACAAGTTTGTACAAAAAAGCAGGCT ATGGAGACGATTATATTTGAGTCT	GGGGACCACTTTGTACAAGAAAGCTGGGT TTAGTATGTCTGGTTAATATAGCT	1593
proPG3::amiR-PG3 cloning		Forward Primer (with attB4 adaptator)	Reverse Primer (with attB1r adaptator)	Promoter size
Lalb_Chr02g0160451	LaPG3	GGGGACAACTTTGTATAGAAAAGTTG ATGGAGACGATTATATTTGAGTCT	GGGGACTGCTTTTTTGTACAAACTTG TTAGTATGTCTGGTTAATATAGCT	1593
		Forward Primer (with attB1 adaptator)	Reverse Primer (with attB2 adaptator)	CDS size
Lalb_Chr02g0160451	LaPG3	GGGGACAAGTTTGTACAAAAAAGCAGGCTCC ATGATTTGTAGTATGAAGCTAAGTACC	GGGGACCACTTTGTACAAGAAAGCTGGGTC TTATGAGCAAGAATTTTTATTGGA	1411
amiR-PG3 primers	I	gaTGTACTACTGTAGATGCGCACtctctcttttgtattcc
amiR-PG3 primers	II	gaGTGCGCATCTACAGTAGTACAtcaaagagaatcaatga
amiR-PG3 primers	III	gaGTACGCATCTACACTAGTACTtcacaggtcgtgatatg
amiR-PG3 primers	IV	gaAGTACTAGTGTAGATGCGTACtctacatatatattcct
amiR-PG3 primers	AttB1-A	GGGGACAAGTTTGTACAAAAAAGCAGGCTctgcaaggcgattaagttgggtaac
amiR-PG3 primers	AttB2-B	GGGGACCACTTTGTACAAGAAAGCTGGGTgcggataacaatttcacacaggaaacag
qPCR primers
Lupinus albus gene ID	Name	Forward Primer	Reverse Primer
Lalb_Chr02g0160451	LaPG3	ATGGGATCCATCTCCAGAAC	TGACCAGGTCCACAATTCAC
Lalb_Chr09g0323431	LaGH3.3	TCTCTGCACCGATTCTTTCC	GGCAAAAACAGCTCCAACTC
Lalb_Chr01g0006281	LaGH3.5	GGACAGGAACCATCAATTCC	ATCAGCAAGCTTTGGGTCAG
Lalb_Chr03g0030261	LaGH3.6	TGAGCATTGACTCGGACAAG	TGGGATTGTGTTGGTGTCTG
Lalb_Chr07g0195211	LaNORM1	TGGGTCACAGACTCATTTGAGAG	CCAAGAAACTCTGGTGCTCTAGG
