## Supplemental Table 4 for "Auxin and pectin remodeling interplay during rootlet emergence in white lupin"

### Sheet: Sheet1
Name	Provider	Product number and miscellaneous informations
Antibodies
JIM5	Carbosource	Plant cell wall antibody survey kit (rat) SKCMA-AR1, https://www.ccrc.uga.edu/~carbosource/CSS_mabs7-07.html
JIM7	Carbosource	Plant cell wall antibody survey kit (rat) SKCMA-AR1, https://www.ccrc.uga.edu/~carbosource/CSS_mabs7-07.html
JIM11	Carbosource	Plant cell wall antibody survey kit (rat) SKCMA-AR1, https://www.ccrc.uga.edu/~carbosource/CSS_mabs7-07.html
JIM93	Carbosource	Plant cell wall antibody survey kit (rat) SKCMA-AR1, https://www.ccrc.uga.edu/~carbosource/CSS_mabs7-07.html
JIM94	Carbosource	Plant cell wall antibody survey kit (rat) SKCMA-AR1, https://www.ccrc.uga.edu/~carbosource/CSS_mabs7-07.html
LM5	PlantProbes	http://www.plantprobes.net/PP_Cat_1308.pdf
LM19	PlantProbes	http://www.plantprobes.net/PP_Cat_1308.pdf
LM20	PlantProbes	http://www.plantprobes.net/PP_Cat_1308.pdf
Alexa 546 anti-rat	Invitrogen	A11081
Alexa 546 anti-mouse	Invitrogen	A11060
